# Epigenome priming dictates transcription response and white matter fate upon perinatal inflammation

**DOI:** 10.1101/411702

**Authors:** Anne-Laure Schang, Juliette van Steenwinckel, Julia Lipecki, Charlotte Rich-Griffin, Kate Woolley-Allen, Nigel Dyer, Tifenn Le Charpentier, Patrick Schäfer, Bobbi Fleiss, Sascha Ott, Délara SabéRan-Djoneidi, Valérie Mezger, Pierre Gressens

**Author notes:** Equal contribution to the work (Juliette van Steenwinckel, Julia Lipecki). Equal contribution to the direction of the work (Sascha Ott, Délara SabéRan-Djoneidi, Valérie Mezger, Pierre Gressens). INSERM, UMR1153, Epidemiology and Biostatistics Sorbonne Paris Cité Center (CRESS), HERA team. Université de Paris, Faculté de Santé, Faculté de Pharmacie de Paris - 4 avenue de l’Observatoire – 75006 PARIS, France. School of Health and Biomedical Sciences, RMIT University, Bundoora, VIC, Australia. **Author’s contributions** ALS performed bioinformatics microarray and ATAC-seq dataset analyses, as well as wet experiments, including the MACS-isolation of O4+ OPCs and RT-qPCR experiments, in association with JvS (experimental design, mouse treatment and cell sorting) and TLC (cell culture, cytokine quantification by luminex). BF contributed to the design of the project, and brought very helpful suggestions along the experimental process and writing of manuscript. SO, DSD, PG and VM codirected the work. SO supervised JL, CRG, KWA and ND in their input ATAC-seq analyses and developed bioinformatic tools for testing for enrichment of paired motifs of transcription binding sites, and also proposed and performed the bioinformatic comparison between the epigenomic landscapes of OPCs and inflamed HAECs. PS co-supervised JL and CRG. DSD played a major role in suggesting the use of ATAC-Seq, animated the collaboration with SO, and performed the MACs-isolation of OPCs and ATAC-Seq data experiments with ALS whom she co-supervised with VM and PG. PG scientifically co-directed with VM the project. In particular, he and BF were at the origin of the MACS-isolation of the OPCs and produced OPC transcriptomic datasets and initiated their analyses. VM drove the study by proposing to analyze and intersect epigenomic data and transcriptomic data, for which she supervised DSD and co-supervised ALS; she wrote the paper with input from ALS, BF, SO, DSD, and PG. **Declaration of interests** The authors declare no competing interests.

## Abstract

Inflammatory insults accompanying prematurity provokes diffuse white matter injury (DWMI) which is associated with increased risk of neurodevelopmental disorders: pre-term infants have a 10 to 18-fold increased risk of developing autism spectrum disorders, compared to term infants. DWMI is due to maturation arrest in oligodendrocyte precursor cells (OPCs). Using integrated genome-wide approaches in a validated mouse perinatal model of DWMI, induced by systemic- and neuro-inflammation based on repeated interleukin-1B administrations, we show that neuroinflammation induces limited epigenomic disturbances in OPCs. In contrast, we unravel marked transcriptomic alterations of genes of the immune/inflammatory pathways, which are expressed in unstressed OPCs and physiologically downregulated along OPC maturation. Consistently, we observe that transcription factors of the inflammatory pathways occupy DNA both in unstressed and inflamed OPCs. Thus, rather than altering genome-wide chromatin accessibility, neuroinflammation takes advantage of open chromatin regions and deeply counteracts the stage-dependent downregulation of these active transcriptional programs. Therefore, our study opens new avenues for the future development of targeted approaches to protect preterm brains.

**Highlights:**

∘ Limited epigenomic impact of inflammation on OPC maturation blockade
∘ Major transcriptomic disturbances take advantage of a primed epigenetic landscape
∘ Proinflammatory genes are active in OPCs and downregulated upon maturation
∘ Neuroinflammation counteracts both this downregulation and maturation in OPCs
