## Supplementary material for "Epigenome priming dictates transcription response and white matter fate upon perinatal inflammation": Table S4

### Sheet: David6.8-GO_TERM_BP_524peaks478
Category	Term	Count	%	PValue	Genes	List Total	Pop Hits	Pop Total	Fold Enrichment	Bonferroni	Benjamini	FDR
GOTERM_BP_DIRECT	GO:0030335~positive regulation of cell migration	12	2.510460251046025	0.0017660964869275206	S1PR1, ERBB4, PDPN, PTPRZ1, TGFBR1, VIL1, LAMC2, SEMA4D, THBS1, MCAM, PIK3R1, F2R	344	203	18082	3.107228777637759	0.9578972790675767	0.9578972790675767	2.955634284123787
GOTERM_BP_DIRECT	GO:0042267~natural killer cell mediated cytotoxicity	4	0.8368200836820083	0.0021084401271866445	RAET1C, CEBPG, RNF19B, RAET1A	344	14	18082	15.018272425249169	0.9772300478731221	0.8491028425487149	3.5189634261837743
GOTERM_BP_DIRECT	GO:0007155~cell adhesion	20	4.184100418410042	0.002386707679524442	CYP1B1, CNTNAP4, NRXN3, TNFRSF12A, NUAK1, PDPN, SDK1, ITGA2, BCAN, CDH3, MCAM, EPHA4, FAT4, TENM3, CYFIP2, CD2, CNTN1, LAMC2, THBS1, PERP	344	485	18082	2.167585710860705	0.9861862699194419	0.7600594471277995	3.9745860604009087
GOTERM_BP_DIRECT	GO:0010976~positive regulation of neuron projection development	9	1.882845188284519	0.004860325206283527	PTPRZ1, PCP4, TENM3, CNTN1, CAMK2B, RAPGEF2, DYNLT1A, CAMK1D, ADCYAP1	344	138	18082	3.428083923154702	0.9998384890469729	0.8872671478187573	7.9367166739035655
GOTERM_BP_DIRECT	GO:0006857~oligopeptide transport	3	0.6276150627615062	0.007074242483921048	SLCO3A1, SLC15A4, SLC15A3	344	7	18082	22.52740863787375	0.9999970155508568	0.9214813477362332	11.351913155567427
GOTERM_BP_DIRECT	GO:0045862~positive regulation of proteolysis	4	0.8368200836820083	0.007974408175382447	CYFIP2, PERP, CAPN3, FBXW11	344	22	18082	9.55708245243129	0.9999994125189724	0.9084835902112302	12.706118494984652
GOTERM_BP_DIRECT	GO:0014850~response to muscle activity	4	0.8368200836820083	0.009043527753086094	ITGA2, MIR21A, CAPN3, PPARGC1A	344	23	18082	9.141557128412538	0.99999991492446	0.9022825552301279	14.289203717523124
GOTERM_BP_DIRECT	GO:0007193~adenylate cyclase-inhibiting G-protein coupled receptor signaling pathway	5	1.0460251046025104	0.010282292805383158	S1PR3, ADCY1, S1PR1, NPY2R, P2RY1	344	45	18082	5.840439276485788	0.9999999909568041	0.9012492865925679	16.089693102306846
GOTERM_BP_DIRECT	GO:0048681~negative regulation of axon regeneration	3	0.6276150627615062	0.011826803920877881	EPHA4, XYLT1, LRIG2	344	9	18082	17.521317829457363	0.9999999994493689	0.9064148918768958	18.28472988110579
GOTERM_BP_DIRECT	GO:0006094~gluconeogenesis	4	0.8368200836820083	0.012733671833810141	ATF3, PER2, BPGM, PPARGC1A	344	26	18082	8.086762075134168	0.9999999998937544	0.8993923351077721	19.548258505740467
GOTERM_BP_DIRECT	GO:0007399~nervous system development	15	3.1380753138075312	0.013294080709836096	NRP2, MEF2A, ERBB4, FZD6, ADCYAP1, ITM2A, EPHA4, PPP1R9B, CNTN1, GFRA1, CAMK2B, SEMA4D, RAPGEF2, DCLK1, CAMK1D	344	377	18082	2.091403984948492	0.9999999999615923	0.8869868556812379	20.319853620801698
GOTERM_BP_DIRECT	GO:0010656~negative regulation of muscle cell apoptotic process	3	0.6276150627615062	0.014599655042538556	ERBB4, PIK3R1, ADCYAP1	344	10	18082	15.769186046511626	0.9999999999964192	0.888784661224007	22.09049982033411
GOTERM_BP_DIRECT	GO:0043066~negative regulation of apoptotic process	19	3.9748953974895396	0.02318487966865474	SGK1, PRAMEL1, ERBB4, MCL1, ADAMTS20, TGFBR1, NCKAP1L, PIM3, CAPN3, IFIT3, SPRY2, FXN, AVEN, THBS1, APBB2, SLC40A1, API5, PIK3R1, CAMK1D	344	566	18082	1.764514339715671	1.0	0.9605837890265815	32.84344132935444
GOTERM_BP_DIRECT	GO:0019933~cAMP-mediated signaling	4	0.8368200836820083	0.024251826063241444	ADCY1, RIMS2, RAPGEF2, ADCYAP1	344	33	18082	6.3713883016208595	1.0	0.9568250701281563	34.07764082310861
GOTERM_BP_DIRECT	GO:0071392~cellular response to estradiol stimulus	4	0.8368200836820083	0.024251826063241444	PPP1R9B, ITGA2, PPARGC1A, GLRX	344	33	18082	6.3713883016208595	1.0	0.9568250701281563	34.07764082310861
GOTERM_BP_DIRECT	GO:0006915~apoptotic process	19	3.9748953974895396	0.024291553528811696	ZFP385B, MEF2A, SGK1, ERBB4, MCL1, TNFRSF12A, HINT1, TGFBR1, YPEL3, VIL1, PIM3, ZSWIM2, NAIP2, CYFIP2, HIF3A, AVEN, PERP, API5, C1D	344	570	18082	1.7521317829457363	1.0	0.9470210049314418	34.12318110090521
GOTERM_BP_DIRECT	GO:0040037~negative regulation of fibroblast growth factor receptor signaling pathway	3	0.6276150627615062	0.02437657893507825	SPRY2, SULF2, THBS1	344	13	18082	12.130143112701251	1.0	0.9369611378253142	34.220547718384985
GOTERM_BP_DIRECT	GO:0007616~long-term memory	4	0.8368200836820083	0.02623437285622454	SGK1, ADCY1, GRIA1, BTBD9	344	34	18082	6.183994528043775	1.0	0.9393316499259178	36.31448928220975
GOTERM_BP_DIRECT	GO:0033120~positive regulation of RNA splicing	3	0.6276150627615062	0.028087935402032582	KHDRBS3, HNRNPLL, PIK3R1	344	14	18082	11.263704318936876	1.0	0.9413596653612518	38.341027913817705
GOTERM_BP_DIRECT	GO:0003214~cardiac left ventricle morphogenesis	3	0.6276150627615062	0.028087935402032582	RNLS, FGF9, NPY2R	344	14	18082	11.263704318936876	1.0	0.9413596653612518	38.341027913817705
GOTERM_BP_DIRECT	GO:0007019~microtubule depolymerization	3	0.6276150627615062	0.028087935402032582	KIF2B, SGK1, STMN4	344	14	18082	11.263704318936876	1.0	0.9413596653612518	38.341027913817705
GOTERM_BP_DIRECT	GO:0016477~cell migration	9	1.882845188284519	0.02962598754991229	NCK2, PPP1R9B, S1PR1, ERBB4, GPC6, GFRA1, NFATC2, THBS1, USP24	344	191	18082	2.4768355046876906	1.0	0.9413650850976918	39.9763800762395
GOTERM_BP_DIRECT	GO:0048662~negative regulation of smooth muscle cell proliferation	4	0.8368200836820083	0.03500374047844118	PPARGC1A, PIK3R1, TRIB1, IGFBP5	344	38	18082	5.533047735618115	1.0	0.9589326722944228	45.37919449220973
GOTERM_BP_DIRECT	GO:1902043~positive regulation of extrinsic apoptotic signaling pathway via death domain receptors	3	0.6276150627615062	0.036131560885690875	ZSWIM2, THBS1, BMPR1B	344	16	18082	9.855741279069768	1.0	0.9567304693293454	46.452626466003764
GOTERM_BP_DIRECT	GO:0014912~negative regulation of smooth muscle cell migration	3	0.6276150627615062	0.036131560885690875	PPARGC1A, TRIB1, IGFBP5	344	16	18082	9.855741279069768	1.0	0.9567304693293454	46.452626466003764
GOTERM_BP_DIRECT	GO:0007275~multicellular organism development	29	6.066945606694561	0.036190905571773055	NRP2, MEF2A, ERBB4, MCL1, FGF9, TNFRSF12A, AHCTF1, LRIG3, BICC1, DPY19L2, SPRY2, FBXW4, SPRED2, MTURN, RAPGEF2, DCLK1, PDPN, FZD1, FZD6, DKK2, EPHA4, PPP1R9B, INVS, EBF1, HIF3A, HIVEP2, PBX1, SEMA4D, CDK20	344	1029	18082	1.481394218817095	1.0	0.9503412472835097	46.50855581286126
GOTERM_BP_DIRECT	GO:0030168~platelet activation	4	0.8368200836820083	0.03740391257845524	P2RY1, EVL, F2R, FZD6	344	39	18082	5.391174716756112	1.0	0.9487045518432258	47.6397780291552
GOTERM_BP_DIRECT	GO:0043402~glucocorticoid mediated signaling pathway	2	0.41841004184100417	0.03757948208728156	SGK1, NR3C1	344	2	18082	52.56395348837209	1.0	0.9427321958271075	47.801632617742044
GOTERM_BP_DIRECT	GO:0019878~lysine biosynthetic process via aminoadipic acid	2	0.41841004184100417	0.03757948208728156	AASDHPPT, AASS	344	2	18082	52.56395348837209	1.0	0.9427321958271075	47.801632617742044
GOTERM_BP_DIRECT	GO:0071873~response to norepinephrine	2	0.41841004184100417	0.03757948208728156	RNLS, PPARGC1A	344	2	18082	52.56395348837209	1.0	0.9427321958271075	47.801632617742044
GOTERM_BP_DIRECT	GO:0042130~negative regulation of T cell proliferation	4	0.8368200836820083	0.03988615038596149	PELI1, IL20RB, SFTPD, MARCH7	344	40	18082	5.256395348837208	1.0	0.9459378138734166	49.88485316685095
GOTERM_BP_DIRECT	GO:0006468~protein phosphorylation	18	3.765690376569038	0.04864487354659784	SGK1, ERBB4, NUAK1, TGFBR1, RPS6KC1, PRKCH, PIM3, EIF2A, TRIB1, EPHA4, STK32B, DYRK4, CAMK2B, BMPR1B, CDK20, PIK3R1, DCLK1, CAMK1D	344	576	18082	1.642623546511628	1.0	0.9678404710479587	57.1040362598739
GOTERM_BP_DIRECT	GO:0016055~Wnt signaling pathway	9	1.882845188284519	0.05050851494992792	DKK2, INVS, FBXW4, TRABD2B, FZD1, TLE4, LRRFIP2, FBXW11, FZD6	344	213	18082	2.22101211922699	1.0	0.9679318231584904	58.508162122010035
GOTERM_BP_DIRECT	GO:0061041~regulation of wound healing	2	0.41841004184100417	0.055837791691847195	TNFRSF12A, VIL1	344	3	18082	35.042635658914726	1.0	0.9747079963084653	62.28852193090372
GOTERM_BP_DIRECT	GO:0071727~cellular response to triacyl bacterial lipopeptide	2	0.41841004184100417	0.055837791691847195	TLR1, CD14	344	3	18082	35.042635658914726	1.0	0.9747079963084653	62.28852193090372
GOTERM_BP_DIRECT	GO:0032651~regulation of interleukin-1 beta production	2	0.41841004184100417	0.055837791691847195	S1PR3, F2R	344	3	18082	35.042635658914726	1.0	0.9747079963084653	62.28852193090372
GOTERM_BP_DIRECT	GO:0030838~positive regulation of actin filament polymerization	4	0.8368200836820083	0.06578994326226165	NCK2, NCKAP1L, EVL, VASP	344	49	18082	4.290934978642619	1.0	0.9850831786691437	68.49613049681493
GOTERM_BP_DIRECT	GO:0048814~regulation of dendrite morphogenesis	3	0.6276150627615062	0.06988779326245537	SYNE1, PTPRZ1, SEMA4D	344	23	18082	6.856167846309403	1.0	0.986801905946291	70.76118857595736
GOTERM_BP_DIRECT	GO:0048105~establishment of body hair planar orientation	2	0.41841004184100417	0.07375070929847923	ASTN2, FZD6	344	4	18082	26.281976744186046	1.0	0.9880695371799239	72.75528276333654
GOTERM_BP_DIRECT	GO:0018406~protein C-linked glycosylation via 2'-alpha-mannosyl-L-tryptophan	2	0.41841004184100417	0.07375070929847923	DPY19L2, DPY19L1	344	4	18082	26.281976744186046	1.0	0.9880695371799239	72.75528276333654
GOTERM_BP_DIRECT	GO:0045987~positive regulation of smooth muscle contraction	3	0.6276150627615062	0.07531464512844283	NPY2R, ITGA2, F2R	344	24	18082	6.570494186046512	1.0	0.9875358449359988	73.52561479517668
GOTERM_BP_DIRECT	GO:0042752~regulation of circadian rhythm	4	0.8368200836820083	0.07577427719367649	ADCY1, PER2, PPARGC1A, FBXW11	344	52	18082	4.043381037567084	1.0	0.9861437887897266	73.74808408271105
GOTERM_BP_DIRECT	GO:0035556~intracellular signal transduction	13	2.7196652719665275	0.07784306133736463	PLCL2, ARHGEF3, HMHA1, ADCY1, STK32B, SGK1, PDZD8, NUAK1, TGFBR1, PRKCH, PAG1, DCLK1, IGFBP5	344	400	18082	1.7083284883720928	1.0	0.9860360606642902	74.72780600951083
GOTERM_BP_DIRECT	GO:0046854~phosphatidylinositol phosphorylation	3	0.6276150627615062	0.08087051300636833	INPP1, PIK3C2G, PIK3R1	344	25	18082	6.307674418604651	1.0	0.9866682551033399	76.09968848760377
GOTERM_BP_DIRECT	GO:0003151~outflow tract morphogenesis	4	0.8368200836820083	0.08277900606665699	NPY2R, FZD1, ZFPM1, THBS1	344	54	18082	3.8936261843238587	1.0	0.9864469062332061	76.92816756183653
GOTERM_BP_DIRECT	GO:0001525~angiogenesis	9	1.882845188284519	0.08599547411844911	NRP2, CYP1B1, S1PR1, FGF9, NRXN3, TNFRSF12A, TGFBR1, HIF3A, MCAM	344	239	18082	1.979395738055853	1.0	0.9871579777575441	78.26358849798196
GOTERM_BP_DIRECT	GO:0007219~Notch signaling pathway	6	1.2552301255230125	0.08966092153524927	S1PR3, FAT4, CNTN1, PERP, NRIP2, SEL1L	344	125	18082	2.5230697674418603	1.0	0.9880846130185693	79.69664707838089
GOTERM_BP_DIRECT	GO:0071871~response to epinephrine	2	0.41841004184100417	0.09132474993810555	RNLS, PPARGC1A	344	5	18082	21.025581395348834	1.0	0.9877274997697065	80.31736813053708
GOTERM_BP_DIRECT	GO:0002322~B cell proliferation involved in immune response	2	0.41841004184100417	0.09132474993810555	PLCL2, CD180	344	5	18082	21.025581395348834	1.0	0.9877274997697065	80.31736813053708
GOTERM_BP_DIRECT	GO:0048023~positive regulation of melanin biosynthetic process	2	0.41841004184100417	0.09132474993810555	A, CDH3	344	5	18082	21.025581395348834	1.0	0.9877274997697065	80.31736813053708
GOTERM_BP_DIRECT	GO:0071726~cellular response to diacyl bacterial lipopeptide	2	0.41841004184100417	0.09132474993810555	TLR1, CD14	344	5	18082	21.025581395348834	1.0	0.9877274997697065	80.31736813053708
GOTERM_BP_DIRECT	GO:0070445~regulation of oligodendrocyte progenitor proliferation	2	0.41841004184100417	0.09132474993810555	PTPRZ1, ADCYAP1	344	5	18082	21.025581395348834	1.0	0.9877274997697065	80.31736813053708
GOTERM_BP_DIRECT	GO:0050804~modulation of synaptic transmission	3	0.6276150627615062	0.0982451229770103	PPP1R9B, GRIA1, BTBD9	344	28	18082	5.631852159468438	1.0	0.9902733163306856	82.71257099006387
