## Supplementary material for "Epigenome priming dictates transcription response and white matter fate upon perinatal inflammation": Table S7

### Sheet: Feuil1
Chst2
Hif3a
Vil1
Fbln2
Tlr1
Slfn2
Stfa3
Lamc2
Capn3
Naip2
Slc15a3
Fzd6
Rab20
Camk1d
Pik3c2g
Rnf19b
Tsc22d3
Dkk2
Nfatc2
Mcl1
Mllt3
Mef2a
Tnfrsf12a
Aebp2
Zbtb16
Nckap1l
Skor1
Cd101
Btbd9
Ier5
Slco2b1
Slc2a9
Pag1
Trib1
Vasp
Cwc22
Nrip2
Tgfbr1
Atf3
Thbs1
Cd14
March1
Acot12
Steap4
Ifit3
Ppp1r16b
Slc16a10
Tnfsf14
D6Ertd527e
Tor3a
Abcg1
Gm10790
Hmha1
