## Supplementary material for "Epigenome priming dictates transcription response and white matter fate upon perinatal inflammation": Table S10

### Sheet: Hogan_DiffPeaks_Matched
HAEC_Peaks (Hogan, reference genome : hg19)	open_close	GeneName	HAEC_Abs_DistTSS	MouseGene	OPC_Peaks (Schang, reference genome mm10)	OPC_absDistTSS	distance_bw_HAEC_and_OPC	HAEC_control_counts	HAEC_IL1B_counts	OPC_control_counts	OPC_IL1B_counts
chr10:45477743-45477844	OPEN	MOCS3	51	Mocs3	chr2:168230528-168230629	63	12	14	42	800	633
chr2:92269457-92269558	OPEN	FLAD1	66	Flad1	chr3:89411948-89412049	86	20	116	214	1945	1676
chr11:2954684-2954785	OPEN	CYR61	680	Cyr61	chr3:145649932-145650033	250	430	23	74	1372	1155
chr8:72743654-72743755	OPEN	DDAH1	408	Ddah1	chr3:145758732-145758833	326	82	15	52	1756	1447
chr11:1093288-1093389	OPEN	NOS1AP	11	Nos1ap	chr1:170589756-170589857	205	194	11	34	1776	1446
chr12:121905181-121905282	CLOSED	TMEM67	2	Tmem67	chr4:12087891-12087992	98	96	228	74	2552	2123
chr5:131781650-131781751	OPEN	FAM92A	100	Fam92a	chr4:12171701-12171802	450	350	8	17	1426	1189
chr16:77342218-77342319	OPEN	CALB1	36	Calb1	chr4:15881279-15881380	129	93	8	22	922	807
chr7:104601770-104601871	OPEN	DECR1	1	Decr1	chr4:15945233-15945334	284	283	8	22	1121	954
chr3:31746367-31746468	OPEN	NBN	309	Nbn	chr4:15957954-15958055	209	100	4	13	2696	2198
chr19:1103921-1104022	CLOSED	OSGIN2	108	Osgin2	chr4:16013851-16013952	30	78	199	68	4755	3816
chr16:2961798-2961899	CLOSED	KIAA1522	78	C77080	chr4:129248345-129248446	102	24	165	48	106	87
chr1:239410775-239410876	OPEN	EPHB2	176	Ephb2	chr4:136835984-136836085	163	13	4	30	603	583
chr11:12561279-12561380	OPEN	TOMM7	9	Tomm7	chr5:23844065-23844166	31	22	18	51	910	736
chr1:219262352-219262453	OPEN	IL6	93	Il6	chr5:30013280-30013381	209	116	3	17	508	469
chr20:19888089-19888190	OPEN	DAGLB	543	Daglb	chr5:143464498-143464599	164	379	8	28	857	685
chr1:75811720-75811821	OPEN	GRM1	612	Grm1	chr10:11082286-11082387	219	393	11	32	228	205
chr9:682852-682953	CLOSED	SHPRH	421	Shprh	chr10:11149311-11149412	157	264	71	18	5897	4775
chr9:127068737-127068838	OPEN	FBXO30	48	Fbxo30	chr10:11281121-11281222	140	92	7	39	3810	3026
chr2:143632031-143632132	OPEN	ZNF787	335	Zfp787	chr7:6156040-6156141	139	196	23	74	2650	2302
chr14:101159663-101159764	OPEN	ZNF444	207	Zfp444	chr7:6172281-6172382	245	38	8	43	2079	1865
chr22:19511953-19512054	CLOSED	CCDC9	626	Ccdc9	chr7:16286338-16286439	412	214	83	30	1681	1366
chr7:80352145-80352246	OPEN	CCDC61	166	Ccdc61	chr7:18910491-18910592	139	27	4	30	2481	2084
chr5:149696923-149697024	OPEN	HIVEP2	6	Hivep2	chr10:13965642-13965743	270	264	14	39	2494	1966
chr7:24860598-24860699	OPEN	PRMT1	180	Prmt1	chr7:44986604-44986705	16	164	8	38	2756	2212
chr7:582665-582766	OPEN	CYTH2	93	Cyth2	chr7:45814347-45814448	4	89	13	24	1959	1616
chrUn_gl000225:196952-197053	OPEN	CHD2	23	Chd2	chr7:73541691-73541792	22	1	65	159	887	760
chr12:54805375-54805476	OPEN	TNKS	104	Tnks	chr8:34965698-34965799	199	95	26	70	3443	2817
chr2:208791045-208791146	OPEN	PPP1R3B	29	Ppp1r3b	chr8:35375575-35375676	326	297	10	36	1023	919
chr8:42010392-42010493	CLOSED	NOD2	112	Nod2	chr8:88647309-88647410	40	72	171	70	375	328
chr20:46093272-46093373	OPEN	GRIA4	258	Gria4	chr9:4796167-4796268	374	116	4	32	2525	2273
chr17:45006952-45007053	OPEN	FBXL12	265	Fbxl12	chr9:20642502-20642603	23	242	7	37	485	435
chr6:132969590-132969691	OPEN	DNM2	271	Dnm2	chr9:21424817-21424918	108	163	13	27	2584	2206
chr11:126216026-126216127	OPEN	SNX19	21	Snx19	chr9:30426976-30427077	116	95	19	44	1405	1166
chr22:24756008-24756109	CLOSED	ADAMTS15	307	Adamts15	chr9:30922549-30922650	254	53	28	5	320	273
chr12:76723082-76723183	OPEN	ZBTB44	14	Zbtb44	chr9:31030379-31030480	162	148	3	24	1589	1247
chr1:85914252-85914353	OPEN	NFRKB	68	Nfrkb	chr9:31386098-31386199	52	16	11	25	2098	1745
chr10:21259132-21259233	OPEN	SCN4B	45	Scn4b	chr9:45138716-45138817	419	374	13	67	302	286
chr4:15781102-15781203	OPEN	RDX	54	Rdx	chr9:52048225-52048326	352	298	10	39	1947	1539
chr8:122755312-122755413	OPEN	RORA	233	Rora	chr9:68653612-68653713	68	165	1	33	1128	1013
chr6:151362246-151362347	OPEN	ICE2	52	Ice2	chr9:69397899-69398000	349	297	7	63	583	452
chr8:121798094-121798195	OPEN	PLSCR4	782	Plscr4	chr9:92457838-92457939	462	320	13	37	1419	1129
chr2:223223799-223223900	OPEN	FAM13C	77	Fam13c	chr10:70440774-70440875	42	35	6	31	1121	935
chr7:111753028-111753129	OPEN	REEP6	233	Reep6	chr10:80329895-80329996	185	48	5	27	1941	1581
chr2:218859717-218859818	OPEN	LRIG3	9	Lrig3	chr10:125966096-125966197	344	335	8	31	2031	1762
chr17:55970437-55970538	OPEN	FBXL20	18	Fbxl20	chr11:98150488-98150589	170	152	16	54	919	818
chr7:89896311-89896412	OPEN	MED1	10	Med1	chr11:98193189-98193290	172	162	6	23	771	566
chr7:112102387-112102488	OPEN	CDK12	161	Cdk12	chr11:98202737-98202838	355	194	5	29	801	739
chr20:34204311-34204412	CLOSED	C2orf69	163	1700066M21Rik	chr1:57377564-57377665	293	130	219	78	3424	2751
chr9:79152232-79152333	CLOSED	TYW5	104	Tyw5	chr1:57406685-57406786	38	66	22	7	1214	1011
chr8:32189228-32189329	OPEN	VCPKMT	25	Vcpkmt	chr12:69583006-69583107	182	157	9	48	1376	1175
chr1:192921281-192921382	OPEN	INO80D	333	Ino80d	chr1:63114631-63114732	377	44	14	44	1948	1656
chr19:14063063-14063164	CLOSED	VSTM4	128	Vstm4	chr14:32856980-32857081	250	122	224	102	683	504
chr20:8054168-8054269	OPEN	BMP4	64	Bmp4	chr14:46390527-46390628	115	51	1	36	306	239
chr9:4792760-4792861	CLOSED	POU4F1	69	Pou4f1	chr14:104467980-104468081	217	148	300	113	1118	947
chr22:32042735-32042836	OPEN	TRIP12	211	Trip12	chr1:84839432-84839533	67	144	4	19	2021	1706
chr14:59773658-59773759	OPEN	MYH9	130	Myh9	chr15:77842278-77842379	131	1	19	50	2271	1927
chr3:193807463-193807564	OPEN	CPNE8	1188	Cpne8	chr15:90678633-90678734	764	424	27	53	240	257
chr6:155739465-155739566	OPEN	CPNE8	561	Cpne8	chr15:90680139-90680240	299	262	3	40	905	817
chr6:166793441-166793542	CLOSED	CEBPD	129	Cebpd	chr16:15887645-15887746	141	12	61	6	2027	1714
chr12:93623291-93623392	OPEN	ITGB5	183	Itgb5	chr16:33829937-33830038	295	112	5	35	291	237
chr21:39678486-39678587	OPEN	UMPS	162	Umps	chr16:33966951-33967052	151	11	6	27	844	766
chr16:46427492-46427593	OPEN	KALRN	170	Kalrn	chr16:34514092-34514193	286	116	35	62	725	647
chr19:49468465-49468566	CLOSED	CCDC14	29	Ccdc14	chr16:34690611-34690712	180	151	142	65	690	661
chr10:12761481-12761582	OPEN	HACD2	54	Hacd2	chr16:35022316-35022417	195	141	10	32	1811	1613
chr6:3324825-3324926	OPEN	SEC22A	45	Sec22a	chr16:35363845-35363946	190	145	40	73	1997	1572
chrUn_gl000220:101698-101799	OPEN	PDIA5	88	Pdia5	chr16:35490852-35490953	244	156	71	165	1952	1258
chrX:39612698-39612799	OPEN	DIRC2	119	Dirc2	chr16:35769291-35769392	225	106	9	37	969	860
chr2:119954052-119954153	OPEN	HSPBAP1	115	Hspbap1	chr16:35770336-35770437	37	78	22	52	905	807
chr2:89508245-89508346	OPEN	PARP14	155	Parp14	chr16:35871116-35871217	95	60	27	76	177	174
chr1:11797074-11797175	OPEN	PGP	212	Pgp	chr17:24470265-24470366	9	203	9	38	1630	1300
chr5:159890819-159890920	OPEN	RFX2	21	Rfx2	chr17:56831211-56831312	144	123	10	35	3176	2670
chr2:180133174-180133275	OPEN	RBBP8	92	Rbbp8	chr18:11657734-11657835	274	182	13	42	3220	2635
chr6:89745788-89745889	OPEN	TMEM241	17	Tmem241	chr18:12121475-12121576	44	27	16	35	2316	1974
chr12:53835309-53835410	CLOSED	RIOK3	376	Riok3	chr18:12128629-12128730	56	320	171	40	2996	2357
chr8:25202956-25203057	OPEN	C18orf8	11	3110002H16Rik	chr18:12168682-12168783	6	5	7	22	2403	1990
chr10:35864103-35864204	OPEN	NPC1	86	Npc1	chr18:12236406-12236507	119	33	11	20	4205	3334
chr10:36132894-36132995	CLOSED	ANKRD29	129	Ankrd29	chr18:12305616-12305717	200	71	42	6	1616	1258
chr4:10182751-10182852	OPEN	LAMA3	211	Lama3	chr18:12333887-12333988	50	161	12	45	602	552
chr8:74284030-74284131	OPEN	TTC39C	77	Ttc39c	chr18:12643669-12643770	265	188	5	24	2205	1801
chr17:2858537-2858638	OPEN	CABYR	211	Cabyr	chr18:12741249-12741350	21	190	5	30	2991	2593
chr19:47760548-47760649	CLOSED	OSBPL1A	183	Osbpl1a	chr18:12862436-12862537	5	178	199	77	1268	951
chr12:132904558-132904659	OPEN	OSBPL1A	290	Osbpl1a	chr18:12941787-12941888	253	37	18	46	1957	1524
chr1:44793628-44793729	OPEN	IMPACT	101	Impact	chr18:12972126-12972227	77	24	23	73	512	406
chr17:46993304-46993405	OPEN	PAPSS2	155	Papss2	chr19:32595856-32595957	179	24	1	33	751	534
chr2:165639027-165639128	OPEN	ATAD1	105	Atad1	chr19:32712336-32712437	58	47	12	64	2365	1919
chr15:67467421-67467522	OPEN	PTEN	54	Pten	chr19:32757570-32757671	389	335	5	26	3217	2695
chr14:88510595-88510696	OPEN	RNLS	161	Rnls	chr19:33391716-33391817	321	160	4	39	2716	2262
chr3:194293173-194293274	OPEN	STAMBPL1	379	Stambpl1	chr19:34192216-34192317	379	0	4	26	1589	1475
chr15:78614799-78614900	OPEN	FAS	37	Fas	chr19:34290630-34290731	17	20	27	54	1167	909
chr1:21592655-21592756	OPEN	CH25H	62	Ch25h	chr19:34475132-34475233	78	16	14	34	1162	1039
chr5:150447695-150447796	OPEN	LIPA	70	Lipa	chr19:34527465-34527566	349	279	1	23	4048	3170
chr5:126437340-126437441	OPEN	IFIT2	206	Ifit2	chr19:34550993-34551094	111	95	16	34	1474	1328
chr7:43919245-43919346	OPEN	PANK1	714	Pank1	chr19:34878311-34878412	764	50	7	48	2675	2153
chr10:4990059-4990160	OPEN	KIF20B	68	Kif20b	chr19:34922251-34922352	293	225	14	40	2607	2320
chr2:122457101-122457202	OPEN	HTR7	13	Htr7	chr19:36057521-36057622	25	12	8	39	1214	1044
chr19:46498512-46498613	CLOSED	CRISPLD1	101	Crispld1	chr1:17727382-17727483	93	8	172	68	639	564
chr2:1611926-1612027	OPEN	ARRDC1	177	Arrdc1	chr2:24935378-24935479	37	140	6	39	823	577
chr6:108902573-108902674	OPEN	ZMYND19	165	Zmynd19	chr2:24949660-24949761	115	50	0	24	1537	1366
chr5:173281663-173281764	OPEN	MRPL41	105	Mrpl41	chr2:24975097-24975198	314	209	11	28	3253	2502
